# Evolution in spatiotemporal infection patterns of *Burkholderia* sensu lato lineages in the gut of *Riptortus pedestris*

**DOI:** 10.1101/2025.10.29.685444

**Authors:** Kota Ishigami, Antoine-Olivier Lirette, Yoshitomo Kikuchi

## Abstract

Many plants and animals form specific symbioses with microorganisms, relying on bidirectional interactions between hosts and bacteria. However, the knowledge about the evolution of symbiont traits enabling such specificity remains very limited. The bean bug *Riptortus pedestris* acquires *Caballeronia* from environmental soil and harbors it in its gut symbiotic organ. This bug-*Caballeronia* symbiosis is an ideal model to clarify the evolutionary process of symbiotic bacteria because members of their outgroups, such as *Paraburkholderia* and *Pandoraea*, can also colonize the host symbiotic organ but are outcompeted when co-inoculated with the native symbiont, *Caballeronia*. In this study, mechanisms underpinning the competitiveness of *Caballeronia* inside the insect gut were investigated. First, comparative microscopy revealed that *Caballeronia*’s success in the gut is largely attributed to its ability to migrate rapidly to the M4 region through chemotaxis, wherein a *cheA* insertion mutant showed significantly delayed infection speed and lower competitiveness against wild-type. In addition, *Paraburkholderia* and *Pandoraea* frequently formed biofilm-like aggregates in the midgut, which could delay their colonization. By contrast, *Caballeronia* formed no biofilm-like aggregates, at least inside the insect gut. This study reveals that *Caballeronia* symbiont has evolved traits like chemotaxis and reaction against AMP to establish an efficient and exclusive symbiotic relationship with their bean bug host. Although the genetic and molecular bases of the chemotaxis and the cell aggregates remain unclear, it is strongly suggested that the dynamic gain and loss of these traits enables *Caballeronia* to specifically associate with the insect host, *R. pedestris*.

**Importance:** *Riptortus pedestris*, a major soybean pest in East Asia, acquires symbiotic bacteria from the environment every generation, yet its gut is consistently and specifically colonized by *Caballeronia* species. The evolutionary traits that underlie this strong symbiotic specificity remain poorly understood. Here, we demonstrate that *Caballeronia insecticola* has acquired two key traits: positive chemotaxis toward the symbiotic organ and tolerance to host-derived antimicrobial peptides (AMPs). Using comparative colonization assays with wild-type, chemotaxis-deficient mutants, a non-symbiotic sister group, and their common ancestor, we show that these adaptations enable *Caballeronia* to outcompete other bacteria within the host gut. Our findings provide direct evidence that specific ecological and behavioral traits contribute to the establishment of exclusive symbiotic associations, shedding light on how symbiotic specificity can evolve even in horizontally transmitted systems. This work offers novel insights into the evolutionary dynamics of host-microbe interactions.
