## Supplemental Table for "Evolution in spatiotemporal infection patterns of *Burkholderia* sensu lato lineages in the gut of *Riptortus pedestris*"

### Sheet: Table S1
Supplementally table 1. Strains and mutants used in this study
Strains	Description	Purpose	Antibiotic resistance	Source
C. insecticola GFP	GFP expressing cell	Infection Dynamics, Biofilm Formation, Antimicrobial resistance	Rf, Km, Sm	Kikuchi and Fukatsu 2014
C. insecticola mScarlett-I-tagged	Scarlet Fluorescent Protein expressing cell	Competition	Cm	Lachat et al. 2024
C. insecticola cheA-	Chemotaxis mutant	Competition	Rf, Km	Ohbayashi et al. 2015
C. insecticola cheA- GFP	Chemotaxis mutant, GFP expressing cell	Infection Dynamics, Biofilm Formation, Antimicrobial resistance	Rf, Km, Sm	This study
Paraburkholderia fungorum GFP	GFP expressing cell	Infection Dynamics, Biofilm Formation, Antimicrobial resistance, Competition	Km, Sm	Itoh et al. 2019
﻿Pandoraea norimbergensis GFP	GFP expressing cell	Infection Dynamics, Biofilm Formation, Antimicrobial resistance, Competition	Km, Sm	Itoh et al. 2019
Kikuchi Y., & Fukatsu T. (2014). Live imaging of symbiosis: spatiotemporal infection dynamics of a GFP‐labelled Burkholderia symbiont in the bean bug Riptortus pedestris. Molecular Ecology 23(6), 1445–1456.
Lachat J. et al. (2024). Hundreds of antimicrobial peptides create a selective barrier for insect gut symbionts. PNAS, 121(25), 2017.
Ohbayashi T. et al. (2015). Insect’s intestinal organ for symbiont sorting. PNAS, 112(37), E5179–E5188.
Itoh H. et al. (2019). Host–symbiont specificity determined by microbe–microbe competition in an insect gut. PNAS 116(45), 22673–22682.
